# Phenotypic cross-species conservation and cross-generation directionality switching in epigenetic inheritance

**DOI:** 10.1101/2022.09.30.510079

**Authors:** Ameek Bhalla, Abhay Sharma

## Abstract

Evidence supporting non-DNA sequence-based inheritance in animals has increasingly been described in recent years, often under short-term, intergenerational inheritance or longer, transgenerational epigenetic inheritance (TEI). Existence of the latter, a stronger indicator of germline transmission, though established in invertebrates remains controversial in mammals due to inherent confounding factors. Besides evolutionary conservation, physiological implications of TEI also remain unclear. Leveraging invertebrate evidence of TEI to assess possible instances in mammals, and dissecting already described models to gain further insights are suggested approaches to address uncertainties in non-genetic inheritance. Here, in an unbiased approach, we compared existing transcriptomic data associated with so far available *Drosophila* models of inter- and trans-, and rodent models of inter-generational inheritance, observed phenotypic cross-species conservation and cross-generation directionality shift therein, and confirmed these observations experimentally in flies. Specifically, previous models of cold and diet induced inheritance in both flies and mice were commonly associated with altered regulation of proteolysis genes. Besides, fly TEI models were in general characterized by opposite phenotypic regulation between inter- and trans-generational offspring. As insulin producing cell (IPC) ablation was also associated with proteolysis gene dysregulation in one of the mouse models, we opted to use genetic ablation of IPCs in flies for the experimental confirmation. Remarkably, the ablation led to transcriptomic alterations across multiple generations, with dysregulated genes showing proteolysis enrichment. Similarly, phenotypic directionality changed in the opposite direction in transgenerational offspring of IPC ablated ancestors. These results support mammalian existence, and physiologically adaptive and maladaptive consequences of germline mediated epigenetic inheritance.
