## Supplementary Table 2 for "Phenotypic cross-species conservation and cross-generation directionality switching in epigenetic inheritance"

### Sheet: Key
Suppplementary Table 2. Gene ontology enrichment in DEGs associated with previously described fly models
Adjusted p values (-log10) are shown
Samples with no enrichment at adjusted p <0.05 are not mentioned
Sample descriptions are provided in Suppplementary Table 1

### Sheet: Sheet1
	F0mH	F0pfH	F1mH	F1fH	F2mH	F2fH	F1fHH	F2mHH	F2fHH	F0mP	F0pfP	F0tP	F1tP	F1mP	F2mP	F0spH	F1emH	F0mC	F1mC	F1mR	F1mL
proteolysis	8.39026	9.23516	5.73094	5.7328		7.03615			4.64304			3.10629						17.4218	16.2671	3.43241
hexose metabolic process	4.2526	2.44269		1.5415														1.56986	1.81876	3.45692
defense response to Gram-positive bacterium	3.39222	1.89914		2.4953			2.54834												2.5456
oligosaccharide catabolic process	4.2526	5.28072					3.93332												5.70609	3.24878
oligosaccharide metabolic process	2.53996	2.34454					2.96857												3.7397	2.28437
carbohydrate catabolic process	4.69286	2.6212					2.47052												2.93735	6.75009
organonitrogen compound biosynthetic process			1.95928				3.39948				1.34726							2.45867	1.63616
peptide metabolic process	3.62753	2.73653																1.37826		2.06264
defense response to bacterium		1.34894		1.5415			3.12283												1.99826
chorion-containing eggshell formation		5.17352		1.40505		4.08432		2.14308
vitelline membrane formation involved in chorion-containing eggshell formation		2.17031		2.24816		2.93549		1.38397
female gamete generation		3.86402						2.03003			1.72042	2.07516
oogenesis		4.31394						2.01099			1.56988	1.66725
fatty acid biosynthetic process			2.32689				3.34688											2.18701	4.24971
sphingolipid biosynthetic process			3.01752	1.40505			3.26058												1.44308
fatty acid elongation			2.32689				4.05467											1.4485	1.99287
very long-chain fatty acid biosynthetic process			2.32689				4.05467											1.4485	1.99287
fatty acid elongation, monounsaturated fatty acid			2.32689				4.05467											1.51569	1.99287
fatty acid elongation, polyunsaturated fatty acid			2.32689				4.05467											1.51569	1.99287
fatty acid elongation, saturated fatty acid			2.32689				4.05467											1.51569	1.99287
fatty acid elongation, unsaturated fatty acid			2.32689				4.05467											1.51569	1.99287
sensory perception of chemical stimulus				6.79485										2.54049	6.15719					1.86649
heat shock-mediated polytene chromosome puffing			2.17363		1.35068		2.79358												1.94452
polytene chromosome puffing			2.10251		1.35068		2.67465												1.85101
glutathione metabolic process	3.62753	3.73317																		2.8744
glucose import	2.14021	2.11243																		2.12009
glucose transport	2.14021	2.11243																		2.12009
regulation of transcription from RNA polymerase II promoter		3.61317								1.47353	2.30721
nervous system development		6.23794									1.90223	1.30358
regulation of cell cycle		2.79313						3.10052			1.6324
regulation of mitotic cell cycle		3.78535						2.36313				1.30358
positive regulation of transcription, DNA-templated		1.59525									1.70015	2.46266
lipid catabolic process	2.53996		1.30252	1.5415
mannose metabolic process				1.40505														1.4817	1.85101
positive regulation of cell proliferation		2.29974						1.84228				1.62995
membrane lipid biosynthetic process			1.86451				3.39948												1.63584
carbohydrate homeostasis	1.31701	2.04992									2.01163
cellular response to heat				1.40505			1.99855												2.32128
monocarboxylic acid metabolic process	3.77157	2.03752																		1.51299
sensory perception				5.59933										2.4041	4.10378
sphingolipid metabolic process			1.66799				3.24604												1.41054
actomyosin structure organization												1.43409		2.54049				2.54
chitin-based cuticle development																	20.3752	3.34589	1.84173
negative regulation of immune effector process		1.55935		1.40505															1.71778
negative regulation of natural killer cell differentiation		1.55935		1.40505															1.71778
negative regulation of natural killer cell differentiation involved in immune response		1.55935		1.40505															1.71778
regulation of natural killer cell differentiation involved in immune response		1.55935		1.40505															1.71778
synaptic target recognition		1.9058											1.32397							1.31468
very long-chain fatty acid metabolic process			2.17363				3.85659												1.85096
chaperone mediated protein folding requiring cofactor			2.32689				4.05467												1.99287
de novo' posttranslational protein folding			2.32689				4.05467												1.99287
DNA catabolic process, endonucleolytic			1.54648															1.4485		1.47499
regulation of peptidoglycan recognition protein signaling pathway		1.30133		1.49565		3.44069
cellular response to topologically incorrect protein			1.72338				3.39948												2.21659
cellular response to unfolded protein			1.66799				3.34413												2.18294
chitin metabolic process		1.84571																3.34589		1.81537
cilium movement	1.58504																	3.52081			1.33423
fatty-acyl-CoA metabolic process	1.30326		1.54648				3.02991
response to unfolded protein			1.72338				3.39948												2.21659
response to organic cyclic compound		1.49176	1.54648
axon guidance		4.27858										3.10629
imaginal disc-derived wing morphogenesis		2.97028										2.68724
inorganic cation transmembrane transport																		2.54			1.51854
regulation of cell proliferation		3.15931						1.40731
axonogenesis		4.27858										2.271
imaginal disc-derived appendage morphogenesis		2.17031										2.59249
mitotic sister chromatid segregation		16.3322						1.82907
post-embryonic appendage morphogenesis		1.89011										2.59249
protein phosphorylation		6.32218			1.35068
regulation of cell cycle process		3.76836						2.14308
regulation of mitotic nuclear division		4.69726						2.14308
regulation of nuclear division		1.93235						2.23613
regulation of female receptivity, post-mating																1.49525		5.81464
regulation of transcription, DNA-templated		5.00047									1.57452
positive regulation of transcription from RNA polymerase II promoter											1.56988	1.42219
acylglycerol homeostasis		1.49176																	1.71778
cellular protein modification process		7.04255									1.34726
cytoskeleton-dependent cytokinesis		1.63199						1.8682
mitotic cytokinesis								1.89588			1.38897
mitotic spindle organization		7.02647									1.90223
axon development		1.30133										1.87791
neuron projection morphogenesis		2.63987										1.79386
regulation of alternative mRNA splicing, via spliceosome		1.95069												1.32357
spermatogenesis											1.90223									2.20177
transmembrane transport		2.17031										1.8513
male gamete generation											1.94828									2.95151
positive regulation of cellular process		2.86891						1.64186
regulation of gene expression		5.75899										1.39978
cell cycle G2/M phase transition		1.8008						1.38397
negative regulation of female receptivity, post-mating																1.49525		5.57208
negative regulation of gene expression		1.6295											1.38222
G2/M transition of mitotic cell cycle		2.17031						1.38397
negative regulation of female receptivity																1.49525		5.0949
deactivation of rhodopsin mediated signaling		2.63987																		1.53681
detection of visible light		2.6864																		2.12009
long-chain fatty-acyl-CoA metabolic process			1.61578				3.24604
phototransduction, visible light		3.66671	1.56601
regulation of oskar mRNA translation		1.30133						1.38397
rhodopsin mediated signaling pathway		2.8653																		1.67487
regulation of mRNA stability								1.40731									1.47914
translation											1.5397									5.51636
cytoplasmic translation											1.37311									19.1479
pyruvate metabolic process	2.53996																			4.52623
mRNA splicing, via spliceosome		1.47935									1.47735
cell morphogenesis involved in neuron differentiation		2.86578										2.37908
glucose metabolic process	3.43927																			1.53681
negative regulation of signal transduction		3.78535									1.57452
compound eye development		1.90932									3.92579
eye development		2.6212									1.90223
protein dephosphorylation		1.46267																		1.51325
proteasomal protein catabolic process											1.90112							3.34589
sensory perception of smell				4.35179											4.10378
ubiquitin-dependent protein catabolic process											1.90223							1.59827
dicarboxylic acid metabolic process	1.31701																			1.882
monocarboxylic acid biosynthetic process	1.31701																		1.54778
organic hydroxy compound transport	2.25221	1.49176
regulation of signal transduction		2.25626										1.81461
sterol transport	2.25221	2.86578
striated muscle cell development							1.61039											2.71506
anion transport	1.30326	1.31713
calcium ion transmembrane transport																				1.67487	1.51854
chitin catabolic process		2.03752																		2.10518
compound eye photoreceptor cell differentiation											1.90223	1.62995
extracellular matrix organization							1.30711											1.40206
haltere development		2.17031									1.90223
myofibril assembly														1.98155				3.34589
regulation of exit from mitosis		1.49176						1.40731
detection of light stimulus		1.47521																		1.77591
glucosamine-containing compound catabolic process		2.25723																		1.75405
haltere disc development		1.34894									1.6324
regulation of DNA replication		1.42528						1.38397
regulation of embryonic development		1.34839						2.14308
wax biosynthetic process			1.65042				3.2893
wax metabolic process			1.65042				3.2893
aminoglycan catabolic process		1.89011																		1.89409
DNA catabolic process			1.54648																	1.60592
fatty acid derivative biosynthetic process			1.46271				2.91028
glycosaminoglycan catabolic process				1.40505															1.71778
peptidoglycan catabolic process				1.40505															1.71778
peptidoglycan metabolic process				1.40505															1.71778
positive regulation of phagocytosis							1.64814											1.4485
response to pheromone				1.5415											2.93185
response to insecticide		2.52776
imaginal disc development												1.52989
negative regulation of transcription from RNA polymerase II promoter		2.5787
antibacterial humoral response																			1.71778
negative regulation of transcription, DNA-templated		2.71125
microtubule cytoskeleton organization involved in mitosis		7.11332
regulation of synaptic growth at neuromuscular junction													1.74428
DNA metabolic process		9.41824
mitotic cell cycle, embryonic								2.23613
positive regulation of cell cycle								2.2012
regulation of cyclin-dependent protein serine/threonine kinase activity								2.28118
mitotic metaphase plate congression		2.45456
regulation of cyclin-dependent protein kinase activity								2.36313
regulation of protein serine/threonine kinase activity								2.28466
cell-cell adhesion via plasma-membrane adhesion molecules												1.30358
central nervous system development		2.17031
DNA replication		6.12015
female meiosis I		1.30133
muscle contraction														1.62101
embryonic development via the syncytial blastoderm		2.11172
dephosphorylation		2.19827
dorsal closure		1.49176
morphogenesis of embryonic epithelium		1.42528
phosphate-containing compound metabolic process		3.15931
ribosome assembly																				2.8744
triglyceride homeostasis																			1.71778
phosphorylation		5.75899
epithelium development		1.34894
mitotic nuclear division		9.00762
regulation of mRNA splicing, via spliceosome		2.54187
sister chromatid segregation		7.04458
wing disc morphogenesis		1.30133
chromatin remodeling		1.9907
chromosome condensation		9.23516
embryo development ending in birth or egg hatching								1.9839
histone modification		1.84571
meiosis I		1.30402
mitotic cell cycle phase transition		1.42528
nuclear-transcribed mRNA catabolic process													1.33228
positive regulation of chromatin silencing		1.39588
regulation of macromolecule metabolic process		2.77057
regulation of translation		2.04992
spindle assembly		5.02339
axonal fasciculation		1.59359
chemical synaptic transmission		2.17031
DNA packaging		4.32605
negative regulation of cellular macromolecule biosynthetic process		2.01219
negative regulation of defense response				1.5415
negative regulation of translation		1.54406
protein deglycosylation																			1.51863
protein import into nucleus																1.33307
regulation of cell division		1.9354
regulation of chromatin silencing		1.6295
regulation of developmental growth		1.30133
regulation of epidermal growth factor receptor signaling pathway		2.01219
sphingolipid catabolic process			1.46271
telomere organization		1.30133
triglyceride metabolic process		1.73849
wing disc development													1.42501
anterograde trans-synaptic signaling																					1.51854
cell cycle comprising mitosis without cytokinesis								2.32334
centromere complex assembly		2.77876
DNA-dependent DNA replication		2.59891
galactose catabolic process via UDP-galactose	3.62753
gland development																1.33439
lipid transport	2.05915
male courtship behavior, veined wing vibration																					1.51854
metaphase plate congression		2.19827
peripheral nervous system development		4.6734
positive regulation of lipid storage					1.35068
R7 cell differentiation												2.40195
regulation of neuromuscular synaptic transmission																					1.51854
syncytial blastoderm mitotic cell cycle								2.36313
ventral cord development		1.96027
digestive tract development		1.9354
DNA endoreduplication		1.39588
male courtship behavior, veined wing generated song production																					1.51854
male germ-line stem cell population maintenance								1.38397
NLS-bearing protein import into nucleus																1.49525
positive regulation of mitotic cell cycle phase transition		1.5873
positive regulation of nuclear-transcribed mRNA poly(A) tail shortening		1.30133
regulation of mitotic cell cycle, embryonic								1.42024
regulation of nuclear-transcribed mRNA poly(A) tail shortening		1.30133
regulation of sequestering of triglyceride					1.70169
serine family amino acid biosynthetic process							1.64814
4-hydroxyproline metabolic process																		3.34589
distributive segregation								1.4778
negative regulation of DNA metabolic process								1.40731
negative regulation of DNA replication								1.43775
peptide catabolic process																		2.29845
peptidyl-proline hydroxylation																		3.21713
peptidyl-proline hydroxylation to 4-hydroxy-L-proline																		3.34589
regulation of compound eye retinal cell programmed cell death			1.61578
regulation of meiotic cell cycle								1.42024
zygotic determination of anterior/posterior axis, embryo		2.85184
glucose homeostasis											1.65027
mRNA processing											1.6324
RNA splicing, via transesterification reactions with bulged adenosine as nucleophile											1.61931
mitochondrial transport																				2.12009
protein targeting to mitochondrion																				2.7621
actin filament organization		2.26677
compound eye morphogenesis											2.71139
dendrite morphogenesis		1.84571
hydrogen ion transmembrane transport																		1.36669
myoblast fusion											2.30721
myotube differentiation											2.30721
nicotinamide nucleotide metabolic process																				2.12009
open tracheal system development												1.66725
positive regulation of gene expression								1.34337
positive regulation of signal transduction		1.73849
protein transmembrane import into intracellular organelle																				2.9847
proton transport																		1.36669
regulation of actin filament polymerization												1.66725
regulation of Notch signaling pathway		1.73849
respiratory system development																		1.40206
anterior/posterior axis specification		1.33901
ATP biosynthetic process																		1.56986
ATP generation from ADP																				2.7621
cellular protein complex assembly											2.82338
cellular response to DNA damage stimulus		2.54187
cholesterol transport		1.55935
cytoskeleton organization														1.8087
DNA repair		3.07903
endocytosis													1.42501
energy coupled proton transport, down electrochemical gradient																		1.6738
establishment of mitotic spindle localization		1.49176
establishment of protein localization to mitochondrion																				2.30201
eye morphogenesis											2.06332
glycolytic process																				2.7621
hydrogen peroxide metabolic process								1.38397
imaginal disc-derived wing vein specification		1.77378
maturation of SSU-rRNA		1.30402
mitochondrion organization																				1.87838
mitotic spindle assembly		2.36417
organelle assembly		1.31325
pole plasm oskar mRNA localization		1.60219
proteasome-mediated ubiquitin-dependent protein catabolic process											2.06332
protein import into mitochondrial matrix																				2.7621
regulation of apoptotic process											2.09411
sensory perception of mechanical stimulus																		1.37826
sensory perception of sound																		1.7341
somatic muscle development											2.75155
anatomical structure homeostasis		1.93235
calcium-mediated signaling																				1.4971
carbohydrate phosphorylation																				1.882
chromosome organization		1.96381
coenzyme biosynthetic process											1.8027
double-strand break repair		1.34894
establishment of spindle orientation		1.70648
germline stem cell asymmetric division		1.84571
heterochromatin organization		1.37741
kinetochore organization		2.77876
leg disc morphogenesis												1.41234
lymph gland development																1.33439
maturation of SSU-rRNA from tricistronic rRNA transcript (SSU-rRNA, 5.8S rRNA, LSU-rRNA)		1.42528
melanization defense response							1.99855
mesoderm development		3.76836
microtubule bundle formation		1.49176
mitotic spindle assembly checkpoint		1.42528
mitotic spindle checkpoint		1.42528
negative regulation of apoptotic process											1.66027
negative regulation of cellular response to insulin stimulus		1.39588
negative regulation of immune response				1.40505
negative regulation of insulin receptor signaling pathway		1.39588
neuromuscular junction development		1.30402
nucleic acid phosphodiester bond hydrolysis			2.0387
positive regulation of MAPK cascade											1.90223
protein autophosphorylation		1.47859
protein targeting																				2.06264
regulation of axonogenesis													1.42501
regulation of cellular macromolecule biosynthetic process		4.31843
regulation of mitotic cell cycle phase transition		1.5873
regulation of mitotic metaphase/anaphase transition								1.38397
regulation of nucleic acid-templated transcription		3.76836
regulation of tube size, open tracheal system																		1.4817
response to alcohol		2.89974
response to ecdysone		1.5873
response to ethanol		1.39588
response to sterol		1.73849
RNA methylation		1.37741
salivary gland development		1.73849
spindle assembly checkpoint		1.42528
wound healing		1.30133
action potential																					1.95491
adherens junction organization		1.31713
cell morphogenesis involved in differentiation		1.49176
cold acclimation		1.30133
flagellated sperm motility																		1.59083
heart contraction														1.98535
heart process														1.51104
histone methylation		2.25626
imaginal disc morphogenesis		1.73849
imaginal disc-derived wing hair organization		1.38233
ion transport		1.70684
lipid homeostasis		1.40697
metal ion transport																				1.4971
mitotic chromosome condensation		6.43249
modulation of chemical synaptic transmission		1.57853
negative regulation of cell communication											1.6324
negative regulation of innate immune response				1.5415
negative regulation of programmed cell death											1.81704
negative regulation of signaling											1.6324
negative regulation of synaptic transmission																					2.73889
nuclear-transcribed mRNA catabolic process, exonucleolytic, 3'-5'		1.30133
ovarian fusome organization		1.9354
positive regulation of ERK1 and ERK2 cascade											2.07009
positive regulation of transcription initiation from RNA polymerase II promoter																		3.8772
regulation of cell morphogenesis involved in differentiation													1.42501
regulation of cellular localization		1.39588
regulation of ERK1 and ERK2 cascade											1.90223
regulation of hemocyte differentiation										2.84719
regulation of JAK-STAT cascade		2.54113
regulation of MAPK cascade											2.06332
regulation of oviposition																1.49525
response to endoplasmic reticulum stress					1.98769
response to ketone		1.49176
second-messenger-mediated signaling																				1.67487
actin filament bundle assembly		1.49176
actin filament bundle organization		1.49176
associative learning		2.50427
autophagic cell death																		1.4485
blood circulation														2.15792
carboxylic acid biosynthetic process			1.46271
catecholamine metabolic process							1.3486
cellular response to alcohol				1.40505
cellular response to radiation													1.54935
chitin-based embryonic cuticle biosynthetic process																		1.51569
ciliary basal body organization		2.07455
circulatory system development							1.64814
detection of light stimulus involved in sensory perception																				2.12009
detection of UV							1.64814
DNA replication initiation		1.73849
endomitotic cell cycle		1.34894
ERAD pathway																		2.31899
galactose catabolic process	3.19305
genital disc development												1.30336
gonad development		1.65209
hemocyte migration		1.30133
melanin biosynthetic process																		2.18701
mismatch repair		2.38943
mitotic centrosome separation		1.47521
negative regulation of cell cycle G1/S phase transition		1.34894
negative regulation of compound eye retinal cell programmed cell death		1.30133
negative regulation of mitotic cell cycle phase transition								1.38397
negative regulation of neuromuscular synaptic transmission																					1.95491
negative regulation of retinal cell programmed cell death		1.30133
olfactory learning		2.58977
ornithine metabolic process	1.52554
phenol-containing compound biosynthetic process												1.79386
phospholipid catabolic process			1.35306
positive regulation of circadian rhythm		1.96381
positive regulation of circadian sleep/wake cycle, sleep		1.63199
positive regulation of kinase activity											1.34726
positive regulation of phosphorylation											1.85979
positive regulation of RNA polymerase II transcriptional preinitiation complex assembly																		6.00175
positive regulation of transferase activity											1.6324
potassium ion transport																				1.37801
R3/R4 cell differentiation								1.36762
R3/R4 cell fate commitment								1.38397
regulation of antimicrobial peptide biosynthetic process		1.42528
regulation of antimicrobial peptide production		1.49176
regulation of cell cycle G1/S phase transition								1.52605
regulation of endopeptidase activity																		4.31726
regulation of G1/S transition of mitotic cell cycle		1.39588
regulation of kinase activity											2.06332
regulation of membrane potential in photoreceptor cell																					1.95491
regulation of organelle assembly												1.36407
regulation of rhodopsin mediated signaling pathway		2.19827
regulation of RNA polymerase II transcriptional preinitiation complex assembly																		5.20106
regulation of tube length, open tracheal system																		1.35056
response to alkaloid		1.84571
rRNA catabolic process		1.34894
salivary gland boundary specification		1.42528
sperm storage																		5.20106
tyrosine metabolic process																		2.12407
ubiquitin-dependent ERAD pathway																		2.33591
axonemal dynein complex assembly																		3.30383
calcium ion import																					1.95491
cellular macromolecular complex assembly		1.49176
cellular response to UV																			1.51863
ceramide biosynthetic process			1.54648
courtship behavior												1.31087
detection of chemical stimulus involved in sensory perception															2.4457
detection of chemical stimulus involved in sensory perception of smell															1.47862
ectoderm development		1.42528
embryonic epithelial tube formation																		1.62986
glucosamine-containing compound biosynthetic process																		1.4485
homologous chromosome segregation								1.40731
inner dynein arm assembly																		1.62986
larval central nervous system remodeling																			2.18294
male courtship behavior												1.47585
male mating behavior												1.30336
mesectoderm development		1.47521
metarhodopsin inactivation		2.07455
negative regulation of endopeptidase activity																		4.5896
negative regulation of lipid storage					1.35068
negative regulation of peptidase activity																		4.45215
negative regulation of proteolysis																		2.18701
outer dynein arm assembly																		2.29845
peptidyl-L-cysteine S-palmitoylation																				1.60592
peptidyl-S-diacylglycerol-L-cysteine biosynthetic process from peptidyl-cysteine																				1.60592
positive regulation of cell cycle G1/S phase transition								1.38397
positive regulation of crystal cell differentiation			1.54648
positive regulation of defense response to bacterium						1.88068
positive regulation of hemocyte differentiation			1.54648
positive regulation of hemocyte proliferation																			1.36155
protein tetramerization		1.73177
purine ribonucleoside monophosphate metabolic process																		1.62986
purine ribonucleotide metabolic process																		1.60492
regulation of clathrin-dependent endocytosis		1.34894
regulation of humoral immune response				1.40505
regulation of phagocytosis							1.64814
regulation of protein kinase activity								1.38397
sensory perception of pain	2.36282
sensory perception of taste												1.87791
snoRNA 3'-end processing		1.34894
sodium-independent organic anion transport				1.49565
stem cell development												1.50645
terminal region determination		3.49204
