## Supplementary Table 3 for "Phenotypic cross-species conservation and cross-generation directionality switching in epigenetic inheritance"

### Sheet: Key
Suppplementary Table 3. DEG overlap matrix associated p values for previously described fly models
p values <1E-15 are shown as 0
Sample descriptions are provided in Suppplementary Table 1

### Sheet: Sheet1
	F0mH	F0pfH	F1mH	F1fH	F2mH	F2fH	F0mP	F0pfP	F0tP	F1tP	F1mP	F1fP	F2mP	F2fP	F0spH	F1emH	F0mC	F1mC	F1mR	F1mL	F1fHH	F2mHH	F2fHH
F0mH	0	0	0	0	0	0	0.000226621	2.56398e-05	0.00166524	0.0346823	0.133892	0.0784527	2.70486e-15	8.86868e-05	3.33337e-07	0.0718308	0	0	0	0.129267	0	0.229222	4.08816e-15
F0pfH		0	0	0	0	0	7.65468e-07	0.00473682	0.000210718	0.0153329	0.00241293	0.00263618	6.01329e-05	0.0262993	0.251541	0.0245488	7.66066e-08	0	6.35121e-14	0.132904	0	0.20243	5.81071e-10
F1mH			0	0	0.000845831	3.62957e-07	8.55193e-06	0.0733715	0.0025426	0.104711	0.371535	0.197247	0.0966972	0.0954593	0.202148	0.334385	7.43859e-12	0	6.7625e-08	0.0421596	0.000479384	0.266446	6.16392e-05
F1fH				0	0.000293196	7.71163e-06	0.0132805	0.0901532	0.000290208	0.0112027	4.98409e-06	0.132823	0.00511938	0.0276009	0.842837	0.353674	2.0424e-11	0	1.69069e-06	0.569783	9.03111e-12	0.199867	0.00412104
F2mH					0	1.40626e-07	0.00197367	0.0245617	0.00125028	0.00172395	0.216174	6.36633e-05	0.0123959	0.0865592	0.746992	0.364036	0.00116262	0.00079698	0.00106526	0.372098	1.19287e-06	0.05999	0.000125157
F2fH						0	0.222252	0.0985339	0.0426497	0.210827	0.684623	0.2392	0.0769069	0.160401	0.911281	0.266452	1.71586e-06	4.72304e-05	0.00156523	0.226298	0.000195091	0.00801901	6.18035e-14
F0mP							0	0	0.0598439	0.0347456	0.00604333	0.0262768	0.0111505	0.0666107	0.286483	0.297469	0.000732455	0.0206923	0.00116599	0.0387822	0.0934113	0.109167	0.269996
F0pfP								0	0.0313463	0.0189119	0.0844881	0.00494368	0.0359108	0.0206019	0.200628	0.0640639	0.000354452	0.027172	0.000599152	0.161154	0.0300737	0.0183336	0.00626806
F0tP									0	1.94587e-06	0.00103722	7.29794e-10	8.04589e-15	0	0.219038	0.000493059	0.00087773	0.000131552	0.0196456	0.0943362	0.023606	0.105588	0.00646867
F1tP										0	0.000615848	7.13314e-07	4.16682e-05	0.0010887	0.532894	0.143547	0.0109546	0.093749	0.00810294	0.267557	0.139173	0.37598	0.217833
F1mP											0	1.65475e-13	1.23411e-09	0.0083103	0.0586372	0.768953	0.0749898	0.042007	0.0098076	0.167496	0.365563	0.0853056	0.779317
F1fP												0	0.000106995	7.50983e-05	0.180588	0.388397	0.0227488	0.0726458	0.0602148	0.478562	0.228951	0.242291	0.369563
F2mP													0	0	0.195886	0.0736702	7.31222e-05	1.48877e-06	0	0.127713	0.00809712	0.00264389	0.20289
F2fP														0	0.379734	0.0241333	0.00404516	0.0135282	1.19954e-05	0.173607	0.0240851	0.274383	0.198786
F0spH															0	0.937611	0.28634	0.697095	1.75749e-06	0.951038	0.815378	0.977365	0.940694
F1emH																0	0.00119177	0.255536	0.114177	0.172156	0.0433138	0.000112833	0.200281
F0mC																	0	0	2.6188e-15	0.00586742	5.55859e-14	0.23475	0.0046747
F1mC																		0	3.67252e-12	0.305107	1.1303e-12	0.581933	0.00043447
F1mR																			0	0.125116	8.1807e-06	0.0214903	0.000797571
F1mL																				0	0.510959	5.36594e-05	0.016018
F1fHH																					0	0.736211	1.37958e-05
F2mHH																						0	0.91235
F2fHH																							0
