## Supplementary Table 5 for "Phenotypic cross-species conservation and cross-generation directionality switching in epigenetic inheritance"

### Sheet: Key
Suppplementary Table 5. DEG overlap matrix associated p values for previously described mouse models
p values <1E-15 are shown as 0
Sample descriptions are provided in Suppplementary Table 1

### Sheet: Sheet1
	F0C	F1CR	F1CC	F0A	F0tA	F1A	F0spL-4	F18cL-4	F1bL-4	F1blL-4	F1moL-4	F1L-2	F1L-3	F0L-1	F1L-1	F1emPL	F1emPH	F1exPL	F1exPH	F1I
F0C	0	0	0	0	4.3868e-05	0.000572345	0.0476614	0.453551	0.10582	0.343994	0.174618	0.00145725	0.169229	0	0	0.0317506	0.37372	0.155181	0.0109428	1.74258e-06
F1CR		0	0	0	4.60468e-07	0.00142427	0.14617	0.286641	0.0655458	0.365256	0.338711	0.0715967	0.265792	0	0	0.171232	0.548188	0.0570766	0.0787404	0.000838466
F1CC			0	0.0266738	0.128134	0.120951	0.0605112	0.200514	0.186109	0.61612	0.339943	0.100282	0.370751	0	2.92249e-07	0.367716	0.698937	0.556944	0.102458	0.270963
F0A				0	1.40594e-10	0.149843	0.163858	0.237006	0.176184	0.0993338	0.449361	0.0338248	0.0910413	5.75063e-10	3.30602e-13	0.243853	0.641354	0.354223	0.0713177	0
F0tA					0	0.912253	0.0849219	0.845011	0.100784	0.0352608	0.274881	0.00864193	0.108181	0.126987	1.07419e-06	0.127458	0.794785	0.687081	0.12698	0.000453868
F1A						0	0.828583	0.988751	0.857143	0.979129	0.972596	0.29298	0.95767	0.0318215	0.846054	0.952251	0.984689	0.975104	0.684135	0.909422
F0spL-4							0	0.246285	0.011494	0.525783	0.00836326	0.0206392	0.233588	0.0889823	0.106249	0.339003	0.296345	0.136149	0.000278176	0.161433
F18cL-4								0	0.00248805	0.962062	0.950323	0.368821	0.0734297	0.0865938	0.735982	0.0822246	0.972104	0.954822	0.498533	0.840209
F1bL-4									0	0.313409	0.119545	0.00200218	0.339348	0.1401	0.190319	0.220724	0.264051	0.532619	1.75019e-06	0.121682
F1blL-4										0	0.909376	0.257963	0.862545	0.372661	0.564661	0.141918	0.0501138	0.0792251	0.0966873	0.722816
F1moL-4											0	0.276127	0.822993	0.353504	0.357517	0.802221	0.932866	0.892657	0.149267	0.652045
F1L-2												0	0	0.000259957	2.91581e-09	0.0773038	0.206898	0.0723507	4.69088e-08	0.0107901
F1L-3													0	0.000930214	1.28795e-10	0.0411291	0.897474	0.148536	0.222288	0.113186
F0L-1														0	2.68151e-13	0.0573606	0.359908	0.0892953	0.0829248	0.000523122
F1L-1															0	0.101704	0.277333	0.116943	0.126637	0.000201703
F1emPL																0	0	3.66362e-13	1.17171e-06	0.132973
F1emPH																	0	3.34159e-05	0.0112655	0.188126
F1exPL																		0	7.9829e-13	0.67841
F1exPH																			0	0.162901
F1I																				0
