## Supplementary Table 6 for "Phenotypic cross-species conservation and cross-generation directionality switching in epigenetic inheritance"

### Sheet: Key
Suppplementary Table 6. DMR overlap matrix associated p values for previously described mouse models
p values <1E-15 are shown as 0
Sample descriptions are provided in Suppplementary Table 1

### Sheet: Sheet1
	F0spCD	F0spID	F1ID	F0AspD	F1AD	F1L-2D	F0spL-5D	F0spPLD	F0spPHD	F1emPLD	F1emPHD	F1exPLD	F1exPHD
F0spCD	0	3.94345e-06	2.49803e-12	1.83277e-08	0.000617533	0	2.1402e-14	6.36222e-07	9.45164e-09	3.18251e-15	4.77462e-15	0	0
F0spID		0	0	0.00019439	3.30291e-05	0.000243157	0	0.0203575	0.00201372	0.00347285	0.00335786	7.59023e-06	0.00407361
F1ID			0	0.000223842	9.21283e-06	0.00776943	0	0.00518696	0.048057	0.00125046	0.0111287	6.59413e-06	0.00517992
F0AspD				0	0	0	0.00339816	0.0012217	0.0203539	0.000216902	0.00118635	0.00213715	0.000903733
F1AD					0	0	0.00359766	0.0575876	0.102804	0.00309523	1.40765e-05	0.000572232	0.00170156
F1L-2D						0	7.67139e-05	1.32203e-09	1.46097e-05	0	0	0	0
F0spL-5D							0	0.00522063	0.0307028	1.60755e-09	2.90257e-10	0	0
F0spPLD								0	0	5.47972e-07	1.51188e-07	1.93861e-08	4.09989e-09
F0spPHD									0	0.00677948	4.94667e-07	1.12953e-10	4.25944e-07
F1emPLD										0	0	0	0
F1emPHD											0	0	0
F1exPLD												0	0
F1exPHD													0
