## Supplementary Table 7 for "Phenotypic cross-species conservation and cross-generation directionality switching in epigenetic inheritance"

### Sheet: Key
Suppplementary Table 7. Gene ontology enrichment in DMR genes associated with previously described mouse models
Adjusted p values (-log10) are shown
Samples with no enrichment at adjusted p <0.05 are not mentioned
Sample descriptions are provided in Suppplementary Table 1

### Sheet: Sheet1
	F0spCD	F0AspD	F1L-2D	F0spL-5D	F0spID	F1ID	F1emPLD	F1emPHD	F1exPLD	F1exPHD
nervous system development	2.89398			3.22303			6.09126		1.65966	4.09746
protein phosphorylation	2.99288		4.42808	2.23236	1.44655	3.40277
transmembrane receptor protein tyrosine kinase signaling pathway	2.59735		2.2894	1.45574		1.59947			1.44682
central nervous system development	1.32192						2.76817		1.59931	1.77296
axon guidance	4.60069					2.78446	2.76817
axonogenesis	4.26238					2.04376	2.76817
cellular protein modification process	3.00614		5.05823			1.39542
enzyme linked receptor protein signaling pathway	3.00614			1.56763						1.46627
external encapsulating structure organization	2.15722				1.82207	1.93612
extracellular structure organization	2.15722				1.82207	2.20371
peptidyl-serine phosphorylation			1.51493	1.56763		2.23622
phosphorylation	2.49638		3.83691			2.38233
positive regulation of transcription by RNA polymerase II	5.67354		2.98118						2.60941
positive regulation of transcription, DNA-templated	5.4831		3.66337						2.267
cell-cell adhesion via plasma-membrane adhesion molecules					1.38404				1.83103
cellular response to DNA damage stimulus			1.37001			1.31001
extracellular matrix organization					1.38404	1.92239
gene expression		1.52616	2.86601
MAPK cascade	1.92632		1.31293
modulation of chemical synaptic transmission	1.50185			1.58236
negative regulation of cell population proliferation	2.15722		1.53403
negative regulation of transcription, DNA-templated			2.13329						1.5265
positive regulation of nucleic acid-templated transcription	2.07506								1.87004
regulation of cell population proliferation	1.32192		2.58672
regulation of intracellular signal transduction			4.42808					1.38165
regulation of neuron projection development	2.01214					1.74514
regulation of synapse assembly	1.42087			1.47143
synapse organization				3.28884		1.92239
vascular endothelial growth factor receptor signaling pathway			1.4319			1.55705
ventricular septum morphogenesis								1.38165		1.52259
actin cytoskeleton reorganization	1.31873
actin filament organization	1.95178
anterior/posterior pattern specification			1.30395
aortic valve morphogenesis									1.33871
axo-dendritic transport	1.31873
BMP signaling pathway			2.2894
carboxylic acid transport	2.46197
cardiac atrium morphogenesis									1.38721
cardiac muscle cell contraction						1.31001
cell morphogenesis involved in differentiation					1.66891
cell-matrix adhesion					2.40558
cellular component assembly	1.44812
cellular macromolecule biosynthetic process			3.14875
cellular protein metabolic process			1.95735
cellular response to BMP stimulus			1.83316
cellular response to calcium ion						1.43783
cellular response to cold	1.31873
cellular response to epinephrine stimulus							2.76817
cellular response to nerve growth factor stimulus	1.50842
central nervous system neuron differentiation	2.47336
chordate embryonic development	1.95178
chromatin organization involved in regulation of transcription			1.37064
chromatin remodeling			2.2894
chromatin-mediated maintenance of transcription			1.40947
cilium assembly					1.54451
cilium organization					1.60409
cortical cytoskeleton organization			1.90252
cytoplasmic microtubule organization	1.80422
DNA-templated transcription, initiation			3.27561
ear morphogenesis	1.42313
endocardial cushion development			1.4319
ephrin receptor signaling pathway			2.68648
epithelial cell apoptotic process										1.57909
epithelium development	1.32981
establishment of mitotic spindle localization						1.42128
eye development								1.38165
generation of neurons									1.98452
histone H3 acetylation			1.76304
homophilic cell adhesion via plasma membrane adhesion molecules									1.38721
inner ear morphogenesis	2.47336
inorganic cation transmembrane transport						1.72218
lipid phosphorylation					1.38404
mesoderm formation									1.30374
microtubule nucleation						1.76083
midbrain dopaminergic neuron differentiation	1.80422
mitochondrial gene expression			1.76304
mitochondrial translation			3.31897
mitochondrial translational elongation			4.42808
mitochondrial translational termination			3.48796
mitral valve morphogenesis										1.57909
mRNA splicing, via spliceosome			1.42029
muscle contraction						3.40277
ncRNA processing			2.09601
negative regulation of apoptotic signaling pathway	1.95178
negative regulation of cell projection organization	2.12864
negative regulation of cellular macromolecule biosynthetic process			2.09601
negative regulation of cellular process	1.45749
negative regulation of DNA recombination at telomere			1.71469
negative regulation of extrinsic apoptotic signaling pathway	1.46552
negative regulation of microtubule depolymerization					1.38189
negative regulation of neuron projection development	1.95178
negative regulation of nucleic acid-templated transcription			2.01516
negative regulation of protein depolymerization					1.59347
negative regulation of signal transduction	2.15722
negative regulation of transcription by RNA polymerase II									1.6654
negative regulation of transmembrane receptor protein serine/threonine kinase signaling pathway			2.05374
neural tube closure	1.44812
neuromuscular junction development						1.34404
neuron development				1.56763
neuron differentiation									3.02116
neuron projection development			1.66895
neuron projection morphogenesis	1.31165
neutral lipid catabolic process	1.57312
non-canonical Wnt signaling pathway			3.74584
nucleic acid metabolic process						1.72218
peptide biosynthetic process			2.2894
peptidyl-serine modification						2.28608
phosphatidylinositol metabolic process						1.8798
phospholipase C-activating dopamine receptor signaling pathway			1.7098
plasma membrane bounded cell projection assembly					1.58691
plus-end-directed organelle transport along microtubule					1.38189
plus-end-directed vesicle transport along microtubule					1.59347
positive regulation of cell junction assembly						1.31001
positive regulation of cell migration by vascular endothelial growth factor signaling pathway	1.62758
positive regulation of cellular protein localization			1.83316
positive regulation of cyclase activity									1.36341
positive regulation of gene expression, epigenetic			2.35938
positive regulation of intracellular signal transduction	1.33535
positive regulation of ion transmembrane transporter activity					1.44655
positive regulation of phosphatidylinositol 3-kinase signaling	1.62311
positive regulation of protein kinase B signaling	1.92274
positive regulation of protein phosphorylation						2.18295
postsynaptic endocytosis					1.59347
postsynaptic neurotransmitter receptor internalization					1.59347
primary neural tube formation	1.32192
proteasomal protein catabolic process			1.83316
proteasome-mediated ubiquitin-dependent protein catabolic process			3.62136
protein autophosphorylation	1.95178
protein localization to cell periphery					1.79976
protein localization to membrane					2.3929
protein localization to plasma membrane					1.82207
protein stabilization			1.49978
regulated exocytosis	1.80422
regulation of actin filament-based process			2.21486
regulation of adenylate cyclase activity									2.26336
regulation of anatomical structure morphogenesis	1.32192
regulation of apoptotic process			1.76303
regulation of autophagy			1.68455
regulation of cardiac muscle cell contraction						1.60967
regulation of cation channel activity				1.56763
regulation of cell migration	2.99288
regulation of dendrite morphogenesis	1.61421
regulation of DNA recombination at telomere			1.71469
regulation of endocytosis	1.37924
regulation of endothelial cell migration	1.42087
regulation of epithelial cell migration						1.68208
regulation of erythrocyte differentiation			1.4319
regulation of establishment of planar polarity			4.42808
regulation of kinase activity	3.18695
regulation of membrane depolarization								1.38165
regulation of mitotic cell cycle			3.58925
regulation of pathway-restricted SMAD protein phosphorylation			2.24327
regulation of phosphatidylinositol 3-kinase signaling	1.33535
regulation of protein kinase B signaling	3.00614
regulation of protein localization to plasma membrane	2.56735
regulation of response to DNA damage stimulus		1.857
regulation of signal transduction by p53 class mediator			4.20131
regulation of small GTPase mediated signal transduction						1.72218
regulation of sterol biosynthetic process			1.48766
regulation of transcription by RNA polymerase II	1.76492
regulation of translational initiation	1.75859
regulation of ventricular cardiac muscle cell membrane depolarization								1.38165
renal absorption	1.32192
response to calcium ion						1.46296
response to endoplasmic reticulum stress			1.85152
response to epinephrine							2.76817
response to muscle stretch						1.79358
response to unfolded protein			1.44802
ribonucleoprotein complex assembly			1.34339
ribosome biogenesis			2.29743
rRNA metabolic process			1.85152
rRNA processing			1.51493
sensory perception of mechanical stimulus									2.26336
sensory perception of sound									2.18181
skeletal system development	1.45749
snRNA transcription			1.54841
snRNA transcription by RNA polymerase II			1.68455
sodium ion transmembrane transport						2.23622
striated muscle contraction						1.8798
supramolecular fiber organization	3.00614
taurine metabolic process			1.312
transcription by RNA polymerase II			2.92897
transcription initiation from RNA polymerase II promoter			2.86601
transcription, DNA-templated			4.05249
translation			1.80752
translational elongation			4.42808
translational termination			3.5292
transmembrane receptor protein serine/threonine kinase signaling pathway			1.76304
ubiquitin-dependent protein catabolic process			1.71469
vascular transport	1.32192
ventricular cardiac muscle tissue morphogenesis						2.312
ventricular compact myocardium morphogenesis						2.17993
ventricular septum development								2.3586
Wnt signaling pathway							1.37879
Wnt signaling pathway, planar cell polarity pathway			4.42808
