## Supplementary Table 9 for "Phenotypic cross-species conservation and cross-generation directionality switching in epigenetic inheritance"

### Sheet: Key
Suppplementary Table 9. Gene ontology enrichment in DEGs associated with the newly developed IPC ablation fly model
Adjusted p values (-log10) are shown
Samples with no enrichment at adjusted p <0.05 are not mentioned
Sample descriptions are provided in Suppplementary Table 8

### Sheet: Sheet1
	F0m	F0pf	F1m1	F1m2	F1f2	F1m3	F1f3	F1m4	F2m	F2f	F3m	F3f
proteolysis	6.50409	6.91079		1.65257	2.09445	1.85309	1.828	6.28457	1.62087			2.7953
peptide metabolic process	1.90655	3.02219			1.63039	1.45854	1.82519	3.80836
glutathione metabolic process	2.75875	2.51909			1.88148	1.86753	1.55428	1.47209
response to organic cyclic compound	1.47778	1.31924	3.85024			1.80655	1.52376					1.48656
response to insecticide	1.47778	1.31924	1.42183			2.12757
response to DDT	1.47778	1.78949	2.11898			1.45854
defense response to Gram-positive bacterium		1.31924	2.60672							1.35702
oligosaccharide catabolic process		2.40231		1.76674	5.18134
defense response to bacterium	2.85861		2.45342			1.98562
chorion-containing eggshell formation					2.09445				20.9239	3.41197
regulation of transcription from RNA polymerase II promoter					1.61692					2.1821		3.85493
axon guidance									1.40269		2.24201	2.11809
imaginal disc-derived wing morphogenesis	1.45156					1.81776		3.64932
inorganic cation transmembrane transport				1.76674				2.35585			1.73607
imaginal disc development	2.85861								2.12746			1.9165
negative regulation of transcription from RNA polymerase II promoter									1.81665	1.36931		2.4146
antibacterial humoral response	3.01342		4.51469			1.86753
negative regulation of transcription, DNA-templated									1.91101		1.30321	3.54103
defense response to Gram-negative bacterium	2.85861		2.56976			3.02271
negative regulation of cellular process	1.35547		1.60271						2.18899
motor neuron axon guidance										1.48807	2.26755	3.19106
oligosaccharide metabolic process				1.35295	2.23351
vitelline membrane formation involved in chorion-containing eggshell formation									7.35175	2.53801
nervous system development									5.54396			1.63724
regulation of cell cycle									6.04961	2.34726
regulation of mitotic cell cycle									6.60541	1.58234
positive regulation of transcription, DNA-templated										1.46418		3.20968
regulation of cell proliferation		1.32609							3.50057
axonogenesis									1.51577		1.8102
imaginal disc-derived appendage morphogenesis								1.62756	2.636
mitotic sister chromatid segregation									4.0228	1.82474
post-embryonic appendage morphogenesis								1.5823	2.87427
protein phosphorylation									1.73573		1.37505
regulation of cell cycle process									5.76928	1.7448
regulation of mitotic nuclear division									4.23057	1.82474
regulation of nuclear division									4.45241	1.82952
regulation of transcription, DNA-templated										1.58234		2.48648
positive regulation of transcription from RNA polymerase II promoter					1.63039							3.49586
microtubule cytoskeleton organization involved in mitosis									4.13402	1.42465
regulation of synaptic growth at neuromuscular junction		1.31924					1.52376
DNA metabolic process									4.01248	3.02348
mitotic cell cycle, embryonic									4.34026	1.37015
positive regulation of cell cycle									4.98053	2.1821
regulation of cyclin-dependent protein serine/threonine kinase activity									3.09015	2.15429
mitotic metaphase plate congression									1.44719	1.46418
regulation of cyclin-dependent protein kinase activity									3.36084	1.71052
regulation of protein serine/threonine kinase activity									2.44393	1.71052
cell-cell adhesion via plasma-membrane adhesion molecules										1.44122		1.34449
central nervous system development									3.05699			1.34449
DNA replication									5.12866	1.40247
female meiosis I									1.51577	1.71052
muscle contraction		1.80076						1.73584
amino acid transport								1.88279			1.59663
instar larval development	1.47778							1.3883
cellular response to nutrient levels	1.35547	1.6961
fatty acid beta-oxidation		1.63825					2.21602
fatty acid catabolic process		1.6961					1.53621
negative regulation of protein phosphorylation		1.33026					1.53346
response to metal ion		1.80076						2.35585
fatty acid oxidation		1.88089					1.82519
regulation of synapse assembly									1.37522		1.50345
sodium ion transmembrane transport								2.35585			1.50345
regulation of transcriptional start site selection at RNA polymerase II promoter		1.31924							1.51577
carbohydrate catabolic process					2.12896
glucose import		1.33026
glucose transport		1.33026
female gamete generation									7.35175
oogenesis									7.35175
fatty acid biosynthetic process	1.89274
sphingolipid biosynthetic process	1.45156
lipid catabolic process		1.33026
regulation of female receptivity, post-mating	1.45156
mannose metabolic process											1.53061
positive regulation of cell proliferation									2.89493
membrane lipid biosynthetic process	1.34688
acylglycerol homeostasis	1.45156
cellular protein modification process											2.89264
cytoskeleton-dependent cytokinesis									5.90627
mitotic cytokinesis									6.19105
mitotic spindle organization									3.44006
axon development							1.34782
neuron projection morphogenesis											1.53061
regulation of alternative mRNA splicing, via spliceosome									1.48344
spermatogenesis									2.10276
transmembrane transport											1.8102
male gamete generation									1.44625
positive regulation of cellular process									2.01094
regulation of gene expression									2.19816
cell cycle G2/M phase transition									2.38505
negative regulation of gene expression									3.25006
G2/M transition of mitotic cell cycle									2.65341
deactivation of rhodopsin mediated signaling											1.8102
detection of visible light											1.69926
long-chain fatty-acyl-CoA metabolic process	1.32032
phototransduction, visible light											1.73607
regulation of oskar mRNA translation									1.64613
rhodopsin mediated signaling pathway											1.37593
regulation of mRNA stability									1.41277
embryonic development via the syncytial blastoderm									1.93672
dephosphorylation		2.01803
dorsal closure		1.33026
morphogenesis of embryonic epithelium									1.30313
phosphate-containing compound metabolic process	1.47778
ribosome assembly									1.3384
triglyceride homeostasis	1.47778
phosphorylation											1.47972
epithelium development									2.93188
mitotic nuclear division									2.58651
regulation of mRNA splicing, via spliceosome									1.37522
sister chromatid segregation									3.18955
wing disc morphogenesis									2.74708
chromatin remodeling									2.89493
chromosome condensation									4.06578
embryo development ending in birth or egg hatching									1.47913
histone modification									1.82001
meiosis I									1.69845
mitotic cell cycle phase transition									2.6649
nuclear-transcribed mRNA catabolic process									1.37522
positive regulation of chromatin silencing									1.82001
regulation of macromolecule metabolic process									1.65743
regulation of translation									3.04856
spindle assembly									1.90003
axonal fasciculation												1.53325
chemical synaptic transmission											1.8102
DNA packaging									5.65698
negative regulation of cellular macromolecule biosynthetic process									4.23057
negative regulation of defense response	1.47778
negative regulation of translation									2.25627
protein deglycosylation											1.8102
protein import into nucleus									2.01127
regulation of cell division									1.65743
regulation of chromatin silencing									1.69845
regulation of developmental growth											2.26755
regulation of epidermal growth factor receptor signaling pathway									1.69845
sphingolipid catabolic process							1.62623
telomere organization										1.40827
triglyceride metabolic process	2.93692
wing disc development	1.32032
anterograde trans-synaptic signaling											1.53061
cell cycle comprising mitosis without cytokinesis									1.93672
centromere complex assembly									1.51577
DNA-dependent DNA replication									2.29173
galactose catabolic process via UDP-galactose								1.47209
gland development									1.3384
lipid transport	1.32032
male courtship behavior, veined wing vibration								2.08114
metaphase plate congression										1.59912
peripheral nervous system development									1.69845
positive regulation of lipid storage	1.47778
R7 cell differentiation					1.63039
regulation of neuromuscular synaptic transmission							1.36128
syncytial blastoderm mitotic cell cycle									2.18899
ventral cord development									1.59898
digestive tract development	1.47778
DNA endoreduplication									1.44719
male courtship behavior, veined wing generated song production								2.14658
male germ-line stem cell population maintenance									3.36084
NLS-bearing protein import into nucleus									1.80325
positive regulation of mitotic cell cycle phase transition									1.70729
positive regulation of nuclear-transcribed mRNA poly(A) tail shortening									1.51577
regulation of mitotic cell cycle, embryonic									1.51577
regulation of nuclear-transcribed mRNA poly(A) tail shortening									1.51577
regulation of sequestering of triglyceride	1.47778
serine family amino acid biosynthetic process	1.45156
4-hydroxyproline metabolic process						1.86753
distributive segregation									1.73542
negative regulation of DNA metabolic process									2.21061
negative regulation of DNA replication									1.62087
peptide catabolic process								2.35585
peptidyl-proline hydroxylation						1.86753
peptidyl-proline hydroxylation to 4-hydroxy-L-proline						1.86753
regulation of compound eye retinal cell programmed cell death	1.32032
regulation of meiotic cell cycle									1.51577
zygotic determination of anterior/posterior axis, embryo									1.82001
cellular macromolecule biosynthetic process									1.93672
ribonucleoprotein complex assembly									1.78655
ribosomal large subunit biogenesis									5.20632
ribosomal large subunit assembly									1.87685
cellular response to starvation		1.43815
fatty acid metabolic process	1.47778
maturation of LSU-rRNA									1.82001
long-term memory									1.82001
regulation of cell growth	1.5428
ribosome biogenesis									6.62016
rRNA processing									5.32475
vesicle-mediated transport			2.08727
amino acid transmembrane transport								1.62756
anterior/posterior axis specification, embryo									1.51577
embryonic axis specification									1.90003
establishment of protein localization to organelle									2.03103
morphogenesis of an epithelium									1.64613
ncRNA processing									3.12926
negative regulation of intracellular signal transduction											1.32058
nuclear import									2.03103
positive regulation of canonical Wnt signaling pathway					1.94385
positive regulation of nucleic acid-templated transcription												1.61046
positive regulation of Wnt signaling pathway					2.09445
protein import									2.08593
protein localization to nucleus									1.80325
regulation of cytokinesis									1.32558
rRNA metabolic process									6.56599
epidermal growth factor receptor signaling pathway									1.47456
ERBB signaling pathway									1.51577
glycoprotein metabolic process											1.41504
histone lysine methylation									1.62087
inorganic anion transmembrane transport											2.26755
lumen formation, open tracheal system											1.50345
metal ion homeostasis								1.96204
microtubule nucleation by microtubule organizing center									1.41277
negative regulation of cellular amide metabolic process									2.44393
negative regulation of cellular protein metabolic process									1.66103
negative regulation of developmental growth		1.80076
negative regulation of neuromuscular junction development		1.33026
negative regulation of nucleic acid-templated transcription									1.30506
negative regulation of synapse assembly		1.33026
negative regulation of synaptic growth at neuromuscular junction		1.33026
negative regulation of transposition									1.93672
nucleus organization									1.51577
positive regulation of actin filament polymerization		1.31924
posttranscriptional gene silencing by RNA									1.65743
protein complex subunit organization									1.39263
protein processing									1.37522
regulation of cellular amide metabolic process									2.74708
regulation of cellular protein metabolic process									2.09022
regulation of cytoskeleton organization									1.3439
regulation of GTPase activity							1.44298
regulation of hippo signaling			2.40118
regulation of organ morphogenesis	1.48482
regulation of protein metabolic process												1.48656
regulation of transposition									1.87685
regulation of vesicle-mediated transport			1.85021
tripartite regional subdivision									1.82001
tRNA aminoacylation for protein translation							1.82519
activation of cysteine-type endopeptidase activity involved in apoptotic process									2.27142
anterior/posterior pattern specification									1.37522
chloride transmembrane transport											2.3279
chloride transport											1.84575
eye pigment metabolic process								2.15833
histone phosphorylation									1.51577
homophilic cell adhesion via plasma membrane adhesion molecules										1.98539
imaginal disc-derived male genitalia development	1.3074
imaginal disc-derived wing margin morphogenesis								1.53772
mitotic DNA damage checkpoint									2.01127
negative regulation of G1/S transition of mitotic cell cycle	1.32032
piRNA metabolic process									3.50057
positive regulation of cysteine-type endopeptidase activity involved in apoptotic process									2.27142
posttranscriptional regulation of gene expression									2.74708
proximal/distal pattern formation, imaginal disc												1.61046
regulation of dendrite development												1.45261
regulation of neuromuscular junction development											1.53061
response to ionizing radiation		1.75463
SREBP signaling pathway	1.45156
telomere maintenance										1.37015
actomyosin contractile ring organization									1.3384
branched duct epithelial cell fate determination, open tracheal system									1.41277
cellular metal ion homeostasis											1.37505
cellular response to gamma radiation										1.35702
digestive tract morphogenesis						1.45854
DNA replication checkpoint									2.18899
ecdysteroid metabolic process												1.61046
exocrine system development									1.65743
eye-antennal disc development										1.7448
habituation									1.87685
histoblast morphogenesis									1.87685
interstrand cross-link repair									1.41277
ion transmembrane transport										1.37015
leading strand elongation									1.62087
lipid biosynthetic process	1.39383
midgut development	1.39379
mitotic DNA integrity checkpoint									1.80325
mitotic DNA replication checkpoint									1.32558
mitotic G2/M transition checkpoint									1.51577
mRNA cis splicing, via spliceosome									1.51577
negative regulation of transmembrane receptor protein serine/threonine kinase signaling pathway		1.50091
nonassociative learning									1.64613
positive regulation of antimicrobial peptide production											1.50345
positive regulation of nuclear-transcribed mRNA catabolic process, deadenylation-dependent decay									1.41277
potassium ion homeostasis											1.37593
regulation of cell-cell adhesion									1.70781
regulation of gene silencing by miRNA											1.53061
regulation of morphogenesis of an epithelium	1.47778
regulation of protein kinase B signaling							1.53346
rRNA methylation									1.80325
spindle assembly involved in female meiosis I										1.36711
transepithelial transport								1.68339
cellular divalent inorganic cation homeostasis											1.50345
detection of mechanical stimulus involved in sensory perception									1.51577
DNA strand elongation involved in DNA replication									1.32558
embryonic heart tube development									1.76944
embryonic organ development									1.42304
eye-antennal disc morphogenesis										1.36442
larval midgut cell programmed cell death					1.63039
maturation of 5.8S rRNA from tricistronic rRNA transcript (SSU-rRNA, 5.8S rRNA, LSU-rRNA)									1.70781
meiosis II cytokinesis	1.32032
ncRNA metabolic process									1.80325
neuron projection extension											1.37505
oocyte development									1.51577
organonitrogen compound catabolic process								2.09738
positive regulation of chromatin organization									1.87685
positive regulation of clathrin-dependent endocytosis							1.82519
positive regulation of hippo signaling			2.11574
positive regulation of neurogenesis					1.50841
regulation of calcium ion transport		1.37077
regulation of establishment of planar polarity	1.36991
regulation of mRNA 3'-end processing									1.41277
hexose metabolic process
organonitrogen compound biosynthetic process
fatty acid elongation
very long-chain fatty acid biosynthetic process
fatty acid elongation, monounsaturated fatty acid
fatty acid elongation, polyunsaturated fatty acid
fatty acid elongation, saturated fatty acid
fatty acid elongation, unsaturated fatty acid
sensory perception of chemical stimulus
heat shock-mediated polytene chromosome puffing
polytene chromosome puffing
carbohydrate homeostasis
cellular response to heat
monocarboxylic acid metabolic process
sensory perception
sphingolipid metabolic process
actomyosin structure organization
chitin-based cuticle development
negative regulation of female receptivity, post-mating
negative regulation of immune effector process
negative regulation of natural killer cell differentiation
negative regulation of natural killer cell differentiation involved in immune response
regulation of natural killer cell differentiation involved in immune response
synaptic target recognition
very long-chain fatty acid metabolic process
chaperone mediated protein folding requiring cofactor
de novo' posttranslational protein folding
negative regulation of female receptivity
DNA catabolic process, endonucleolytic
regulation of peptidoglycan recognition protein signaling pathway
cellular response to topologically incorrect protein
cellular response to unfolded protein
chitin metabolic process
cilium movement
fatty-acyl-CoA metabolic process
response to unfolded protein
translation
cytoplasmic translation
pyruvate metabolic process
mRNA splicing, via spliceosome
cell morphogenesis involved in neuron differentiation
glucose metabolic process
negative regulation of signal transduction
compound eye development
eye development
protein dephosphorylation
proteasomal protein catabolic process
sensory perception of smell
ubiquitin-dependent protein catabolic process
dicarboxylic acid metabolic process
monocarboxylic acid biosynthetic process
organic hydroxy compound transport
regulation of signal transduction
sterol transport
striated muscle cell development
anion transport
calcium ion transmembrane transport
chitin catabolic process
compound eye photoreceptor cell differentiation
extracellular matrix organization
haltere development
myofibril assembly
regulation of exit from mitosis
detection of light stimulus
glucosamine-containing compound catabolic process
haltere disc development
regulation of DNA replication
regulation of embryonic development
wax biosynthetic process
wax metabolic process
aminoglycan catabolic process
DNA catabolic process
fatty acid derivative biosynthetic process
glycosaminoglycan catabolic process
peptidoglycan catabolic process
peptidoglycan metabolic process
positive regulation of phagocytosis
response to pheromone
glucose homeostasis
mRNA processing
RNA splicing, via transesterification reactions with bulged adenosine as nucleophile
mitochondrial transport
protein targeting to mitochondrion
actin filament organization
compound eye morphogenesis
dendrite morphogenesis
hydrogen ion transmembrane transport
myoblast fusion
myotube differentiation
nicotinamide nucleotide metabolic process
open tracheal system development
positive regulation of gene expression
positive regulation of signal transduction
protein transmembrane import into intracellular organelle
proton transport
regulation of actin filament polymerization
regulation of Notch signaling pathway
respiratory system development
anterior/posterior axis specification
ATP biosynthetic process
ATP generation from ADP
cellular protein complex assembly
cellular response to DNA damage stimulus
cholesterol transport
cytoskeleton organization
DNA repair
endocytosis
energy coupled proton transport, down electrochemical gradient
establishment of mitotic spindle localization
establishment of protein localization to mitochondrion
eye morphogenesis
glycolytic process
hydrogen peroxide metabolic process
imaginal disc-derived wing vein specification
maturation of SSU-rRNA
mitochondrion organization
mitotic spindle assembly
organelle assembly
pole plasm oskar mRNA localization
proteasome-mediated ubiquitin-dependent protein catabolic process
protein import into mitochondrial matrix
regulation of apoptotic process
sensory perception of mechanical stimulus
sensory perception of sound
somatic muscle development
anatomical structure homeostasis
calcium-mediated signaling
carbohydrate phosphorylation
chromosome organization
coenzyme biosynthetic process
double-strand break repair
establishment of spindle orientation
germline stem cell asymmetric division
heterochromatin organization
kinetochore organization
leg disc morphogenesis
lymph gland development
maturation of SSU-rRNA from tricistronic rRNA transcript (SSU-rRNA, 5.8S rRNA, LSU-rRNA)
melanization defense response
mesoderm development
microtubule bundle formation
mitotic spindle assembly checkpoint
mitotic spindle checkpoint
negative regulation of apoptotic process
negative regulation of cellular response to insulin stimulus
negative regulation of immune response
negative regulation of insulin receptor signaling pathway
neuromuscular junction development
nucleic acid phosphodiester bond hydrolysis
positive regulation of MAPK cascade
protein autophosphorylation
protein targeting
regulation of axonogenesis
regulation of cellular macromolecule biosynthetic process
regulation of mitotic cell cycle phase transition
regulation of mitotic metaphase/anaphase transition
regulation of nucleic acid-templated transcription
regulation of tube size, open tracheal system
response to alcohol
response to ecdysone
response to ethanol
response to sterol
RNA methylation
salivary gland development
spindle assembly checkpoint
wound healing
action potential
adherens junction organization
cell morphogenesis involved in differentiation
cold acclimation
flagellated sperm motility
heart contraction
heart process
histone methylation
imaginal disc morphogenesis
imaginal disc-derived wing hair organization
ion transport
lipid homeostasis
metal ion transport
mitotic chromosome condensation
modulation of chemical synaptic transmission
negative regulation of cell communication
negative regulation of innate immune response
negative regulation of programmed cell death
negative regulation of signaling
negative regulation of synaptic transmission
nuclear-transcribed mRNA catabolic process, exonucleolytic, 3'-5'
ovarian fusome organization
positive regulation of ERK1 and ERK2 cascade
positive regulation of transcription initiation from RNA polymerase II promoter
regulation of cell morphogenesis involved in differentiation
regulation of cellular localization
regulation of ERK1 and ERK2 cascade
regulation of hemocyte differentiation
regulation of JAK-STAT cascade
regulation of MAPK cascade
regulation of oviposition
response to endoplasmic reticulum stress
response to ketone
second-messenger-mediated signaling
actin filament bundle assembly
actin filament bundle organization
associative learning
autophagic cell death
blood circulation
carboxylic acid biosynthetic process
catecholamine metabolic process
cellular response to alcohol
cellular response to radiation
chitin-based embryonic cuticle biosynthetic process
ciliary basal body organization
circulatory system development
detection of light stimulus involved in sensory perception
detection of UV
DNA replication initiation
endomitotic cell cycle
ERAD pathway
galactose catabolic process
genital disc development
gonad development
hemocyte migration
melanin biosynthetic process
mismatch repair
mitotic centrosome separation
negative regulation of cell cycle G1/S phase transition
negative regulation of compound eye retinal cell programmed cell death
negative regulation of mitotic cell cycle phase transition
negative regulation of neuromuscular synaptic transmission
negative regulation of retinal cell programmed cell death
olfactory learning
ornithine metabolic process
phenol-containing compound biosynthetic process
phospholipid catabolic process
positive regulation of circadian rhythm
positive regulation of circadian sleep/wake cycle, sleep
positive regulation of kinase activity
positive regulation of phosphorylation
positive regulation of RNA polymerase II transcriptional preinitiation complex assembly
positive regulation of transferase activity
potassium ion transport
R3/R4 cell differentiation
R3/R4 cell fate commitment
regulation of antimicrobial peptide biosynthetic process
regulation of antimicrobial peptide production
regulation of cell cycle G1/S phase transition
regulation of endopeptidase activity
regulation of G1/S transition of mitotic cell cycle
regulation of kinase activity
regulation of membrane potential in photoreceptor cell
regulation of organelle assembly
regulation of rhodopsin mediated signaling pathway
regulation of RNA polymerase II transcriptional preinitiation complex assembly
regulation of tube length, open tracheal system
response to alkaloid
rRNA catabolic process
salivary gland boundary specification
sperm storage
tyrosine metabolic process
ubiquitin-dependent ERAD pathway
axonemal dynein complex assembly
calcium ion import
cellular macromolecular complex assembly
cellular response to UV
ceramide biosynthetic process
courtship behavior
detection of chemical stimulus involved in sensory perception
detection of chemical stimulus involved in sensory perception of smell
ectoderm development
embryonic epithelial tube formation
glucosamine-containing compound biosynthetic process
homologous chromosome segregation
inner dynein arm assembly
larval central nervous system remodeling
male courtship behavior
male mating behavior
mesectoderm development
metarhodopsin inactivation
negative regulation of endopeptidase activity
negative regulation of lipid storage
negative regulation of peptidase activity
negative regulation of proteolysis
outer dynein arm assembly
peptidyl-L-cysteine S-palmitoylation
peptidyl-S-diacylglycerol-L-cysteine biosynthetic process from peptidyl-cysteine
positive regulation of cell cycle G1/S phase transition
positive regulation of crystal cell differentiation
positive regulation of defense response to bacterium
positive regulation of hemocyte differentiation
positive regulation of hemocyte proliferation
protein tetramerization
purine ribonucleoside monophosphate metabolic process
purine ribonucleotide metabolic process
regulation of clathrin-dependent endocytosis
regulation of humoral immune response
regulation of phagocytosis
regulation of protein kinase activity
sensory perception of pain
sensory perception of taste
snoRNA 3'-end processing
sodium-independent organic anion transport
stem cell development
terminal region determination
vacuolar transport
