## Supplementary Table 10 for "Phenotypic cross-species conservation and cross-generation directionality switching in epigenetic inheritance"

### Sheet: Key
Suppplementary Table 10. DEG overlap matrix associated p values for the newly developed IPC ablation fly model
p values <1E-15 are shown as 0
Sample descriptions are provided in Suppplementary Table 8

### Sheet: Sheet2
	F0m	F0pf	F1m1	F1f1	F1m2	F1f2	F1m3	F1f3	F1m4	F1f4	F2m	F2f	F3m	F3f
F0m	0	0	0	0	0	0	0	0	0	0	0.048201	0.0134703	0.00200742	2.72661e-06
F0pf		0	0	0	0	0	0	0	0	0	0.0208165	3.87029e-05	0.0246314	5.02013e-08
F1m1			0	0	0	2.71575e-12	0	0	0	4.78033e-13	0.033692	0.0220846	0.000294013	0.0383387
F1f1				0	1.83007e-10	0	0	0	0	0	0.0735126	0.00227674	0.00194783	0.000147127
F1m2					0	0	0	0	0	1.17016e-08	0.034304	0.0017728	0.000479223	6.40533e-06
F1f2						0	0	0	0	0	5.64188e-08	2.2286e-05	0.0011049	0
F1m3							0	0	0	5.20363e-07	0.00205922	0.00490867	2.34624e-05	3.34289e-05
F1f3								0	0	0	0.0061375	5.00281e-06	0.00279807	1.00164e-07
F1m4									0	0	0.037656	0.00220982	0.000781409	1.72002e-06
F1f4										0	0.0936807	0.0401608	0.0462072	0.00605956
F2m											0	0	0.00797804	1.1923e-06
F2f												0	5.12539e-05	1.4236e-11
F3m													0	1.05735e-05
F3f														0
